# Controlled “out-of-season” spawning of reef-forming corals in aquaria using offset environmental profiles

**DOI:** 10.1101/2024.12.05.626918

**Authors:** Lonidas P. Koukoumaftsis, Matthew Salmon, Glenn Everson, David J. Hughes, Deepa Varkey, Andrew J. Heyward, Andrea Severati, Craig Humphrey

## Abstract

The global climate crisis has heightened the urgency for developing interventions to enhance resilience and recovery of coral reef ecosystems. However, research programs are often bottlenecked by availability of coral early life stage material due to the seasonal (annual) nature of coral mass spawning events. Here, we present a proof-of-concept of “out-of-season” coral spawning, utilising advanced aquarium control technology to induce spawning in multiple key Great Barrier Reef (GBR) coral species held in long-term indoor aquaria. By developing a 6-month offset environmental profile encompassing seasonal temperature, photoperiod, and lunar profiles, we successfully induced synchronised mass coral spawning during austral autumn/winter (May - June) over consecutive years in 2022 and 2023. We also “phase-shifted” the hour of sunset by five hours on spawning nights, creating a more favourable time window (i.e., minimising late nights) for gamete fertilisation. The timing of gamete release in captive corals closely matched previous GBR field observations for both nights after full moon (NAFM) and time after sunset (TAS). Gamete fertilisation was successful for six GBR species: *Acropora millepora, Acropora loripes, Acropora hyacinthus, Acropora elseyi, Acropora austera,* and *Montipora aequituberculata* producing a total of 1.75 million larvae. We outline key physiological insights gained into environmental regulation of coral spawning synchronicity and discuss the potential for out-of-season spawning to accelerate various aspects of coral reproduction research and enhance the growing toolbox of active restoration strategies aimed at reversing global coral reef decline.
