## Supplementary Table 1 for "Controlled “out-of-season” spawning of reef-forming corals in aquaria using offset environmental profiles"

### Sheet: Sheet1
Table S1: Spawning information (nights after full moon [NAFM] and time after sunset [TAS] for F1 coral colonies over May and June spawning in 2022 and 2023.
Date	NAFM	UIN	Species	TAS (H:M) *
2022-05-13	6	982000405334969	A. austera	01:50:00
2022-05-14	7	982000405335227	A. millepora	02:35:00
2022-05-15	8	982000405334834	A. loripes	02:50:00
2022-05-15	8	982000405335012	A. loripes	02:50:00
2022-05-15	8	982000405335227	A. millepora	02:50:00
2022-05-15	8	982000403043086	A, millepora	02:20:00
2022-05-15	8	982000405335174	A. elseyi	02:30:00
2022-05-16	9	982000405335227	A.millepora	02:30:00
2022-05-16	9	982000405334834	A. loripes	02:50:00
2022-05-16	9	982000405335012	A. loripes	02:50:00
2022-05-16	9	982000404702094	A. elseyi	02:40:00
2022-05-16	9	982000404701908	A. elseyi	02:20:00
2022-05-16	9	982000405335174	A. elseyi	02:35:00
2022-06-10	4	982000404702647	A. loripes	02:50:00
2022-06-10	4	982000404702636	A. loripes	03:05:00
2022-06-10	4	982000405334783	A. loripes	02:55:00
2022-06-11	5	982000364560549	A. loripes	03:05:00
2022-06-11	5	982000364560727	A. loripes	03:05:00
2022-06-11	5	982000364560477	A. loripes	03:05:00
2022-06-11	5	982000405335661	A. loripes	03:05:00
2022-06-12	6	982000405334833	M. aequituburculata	02:05:00
2022-06-12	6	982000403150965	A. loripes	03:05:00
2022-06-12	6	982000405335661	A. loripes	03:05:00
2022-06-12	6	982000405334946	A. loripes	03:10:00
2022-06-12	6	982000404702712	A.loripes	03:05:00
2022-06-12	6	982000405335174	A. elseyi	02:35:00
2022-06-13	7	982000403150945	A. loripes	03:00:00
2022-06-13	7	982000404702703	A. loripes	03:05:00
2022-06-13	7	982000404702647	A. loripes	03:00:00
2022-06-13	7	982000405334783	A. loripes	03:00:00
2022-06-13	7	982000405335661	A. loripes	03:00:00
2022-06-13	7	982000404702727	A. loripes	03:00:00
2022-06-13	7	982000404707637	A. loripes	03:05:00
2022-06-13	7	982000404701911	A. loripes	03:05:00
2022-06-13	7	982000364560547	A. loripes	03:05:00
2022-06-13	7	982000405335174	A. elseyi	02:55:00
2022-06-14	8	982000404702094	A. elseyi	02:53:00
2022-06-14	8	982000405335174	A. elseyi	02:53:00
2022-06-14	8	982000405335659	A. elseyi	02:55:00
2022-06-14	8	982000405334833	M. aquituburculata	02:15:00
2022-06-14	8	982000403150965	A. loripes	03:00:00
2022-06-15	9	982000404702720	A. loripes	03:00:00
2022-06-15	9	982000404702665	A. loripes	03:00:00
2022-06-15	9	982000404702694	A. loripes	02:55:00
2022-06-15	9	982000404702712	A. loripes	03:05:00
2022-06-15	9	982000403150965	A. loripes	03:05:00
2022-06-15	9	982000404702636	A. loripes	03:05:00
2022-06-15	9	982000405334783	A. loripes	03:00:00
2022-06-15	9	982000364560547	A. loripes	03:00:00
2022-06-15	9	982000403150945	A. loripes	02:55:00
2022-06-15	9	982000404702703	A. loripes	03:00:00
2022-06-15	9	982000404702727	A. loripes	02:55:00
2022-06-15	9	982000403150935	A. loripes	03:00:00
2022-06-15	9	982000404702637	A. loripes	03:00:00
2022-06-15	9	982000405335659	A. elseyi	02:45:00
2022-06-15	9	982000404702094	A. elseyi	02:45:00
2022-06-15	9	982000405335723	A. hyacinthus	03:30:00
2022-06-15	9	982000405334833	M. aequituburculata	02:05:00
2022-06-16	10	982000405335227	A. millepora	02:40:00
2022-06-16	10	982000403043216	A. millepora	02:50:00
2022-06-16	10	982000405334833	M. aequituburculata	02:05:00
2022-06-17	11	982000405335007	A. hyacinthus	03:25:00
2022-06-17	11	982000405335723	A. hyacinthus	03:30:00
2022-06-17	11	982000405334813	A. hyacinthus	03:40:00
2022-06-17	11	982000405335659	A.elseyi	02:55:00
2023-05-03	2	982000405334775	M. aequituburculata	01:50:00
2023-05-03	2	982000405334833	M. aequituburculata	01:48:00
2023-05-03	2	982000405335030	M. aequituburculata	01:50:00
2023-05-04	3	982000405335024	M. aequituburculata	01:32:00
2023-05-04	3	982000405334756	M. aequituburculata	01:35:00
2023-05-04	3	982000405334833	M. aequituburculata	01:35:00
2023-05-04	3	982000405334775	M. aequituburculata	01:37:00
2023-05-04	3	982000405334921	M. aequituburculata	01:38:00
2023-05-04	3	982000405335030	M. aequituburculata	01:40:00
2023-05-05	4	982000405335030	M. aequituburculata	01:40:00
2023-05-05	4	982000405334775	M. aequituburculata	01:40:00
2023-05-05	4	982000405334756	M. aequituburculata	01:40:00
2023-05-05	4	982000405334833	M. aequituburculata	01:40:00
2023-05-05	4	982000405334749	A. austera	01:42:00
2023-05-05	4	982000403150975	A. austera	01:42:00
2023-05-06	5	982000403043216	A. millepora	02:10:00
2023-05-06	5	982000405335227	A. millepora	02:12:00
2023-05-06	5	982000404701908	A. elseyi	02:05:00
2023-05-06	5	982000405335174	A. elseyi	02:06:00
2023-05-06	5	982000405334786	A. austera	01:20:00
2023-05-06	5	982000405334794	A. austera	01:20:00
2023-05-06	5	982000403150975	A. austera	01:30:00
2023-05-06	5	982000405334749	A. austera	01:20:00
2023-05-06	5	982000405334768	A. austera	01:10:00
2023-05-06	5	982000404701774	A. austera	01:20:00
2023-05-07	6	982000403043216	A. millepora	02:00:00
2023-05-31	1	982000405334921	M. aequituburculata	01:33:00
2023-05-31	1	982000405335024	M. aequituburculata	01:31:00
2023-05-31	1	982000405335659	A. elseyi	02:29:00
2023-05-31	1	982000404702094	A. elseyi	02:29:00
2023-06-01	2	982000405334921	M. aequituburculata	01:44:00
2023-06-01	2	982000405335024	M. aequituburculata	01:46:00
2023-06-01	2	982000405334833	M. aequituburculata	01:46:00
2023-06-01	2	982000365414666	A. millepora	02:38:00
2023-06-01	2	982000403043216	A. millepora	02:39:00
2023-06-01	2	982000405335173	A. elseyi	02:34:00
2023-06-01	2	982000404702094	A. elseyi	02:35:00
2023-06-01	2	982000405335174	A. elseyi	02:34:00
2023-06-01	2	982000403150933	A. loripes	02:54:00
2023-06-01	2	982000403150961	A. loripes	02:54:00
2023-06-01	2	982000405334834	A. loripes	02:56:00
2023-06-01	2	982000405334946	A. loripes	02:58:00
2023-06-01	2	982000403150913	A. loripes	02:59:00
2023-06-01	2	982000405334754	A. loripes	03:00:00
2023-06-01	2	982000403150901	A. loripes	02:59:00
2023-06-01	2	982000403150893	A. loripes	02:59:00
2023-06-01	2	982000364560477	A. loripes	02:59:00
2023-06-01	2	982000405335007	A. hyacinthus	03:29:00
2023-06-01	2	982000405334813	A. hyacinthus	03:26:00
2023-06-01	2	982000405335723	A. hyacinthus	03:29:00
2023-06-02	3	982000405334756	M. aequituburculata	01:51:00
2023-06-02	3	982000405334833	M. aequituburculata	01:51:00
2023-06-02	3	982000405335024	M. aequituburculata	01:52:00
2023-06-02	3	982000405335030	M. aequituburculata	01:53:00
2023-06-02	3	982000405334921	M. aequituburculata	01:53:00
2023-06-03	4	982000405335030	M. aequituburculata	01:53:00
2023-06-03	4	982000405334833	M. aequituburculata	01:53:00
2023-06-03	4	982000405334921	M. aequituburculata	01:52:00
2023-06-04	5	982000405335024	M. aequituburculata	01:49:00
2023-06-04	5	982000405334833	M. aequituburculata	01:50:00
2023-06-04	5	982000405335030	M. aequituburculata	01:49:00
2023-06-04	5	982000405335661	A. loripes	02:56:00
2023-06-04	5	982000403150965	A. loripes	02:59:00
2023-06-04	5	982000404702647	A. loripes	02:54:00
2023-06-05	6	982000404702665	A. loripes	02:54:00
2023-06-05	6	982000404702720	A. loripes	02:56:00
2023-06-05	6	982000403150948	A. loripes	03:00:00
2023-06-05	6	982000403150945	A. loripes	02:59:00
2023-06-05	6	982000404702703	A. loripes	02:58:00
2023-06-05	6	982000404702721	A. loripes	02:58:00
2023-06-05	6	982000404702725	A. austera	01:24:00
2023-06-06	7	982000403150965	A. loripes	02:54:00
2023-06-06	7	982000404702712	A. loripes	02:48:00
2023-06-06	7	982000404702647	A. loripes	02:52:00
2023-06-06	7	982000403150945	A. loripes	02:56:00
2023-06-06	7	982000404702703	A. loripes	02:59:00
2023-06-06	7	982000404702637	A. loripes	02:59:00
2023-06-06	7	982000404702636	A. loripes	03:00:00
2023-06-06	7	982000404702727	A. loripes	02:58:00
2023-06-06	7	982000405335661	A. loripes	02:59:00
2023-06-06	7	982000364560549	A. loripes	02:55:00
2023-06-06	7	982000403150910	A. loripes	02:59:00
2023-06-06	7	982000365414682	A. loripes	02:54:00
2023-06-06	7	982000405334783	A. loripes	02:55:00
2023-06-06	7	982000404702665	A. loripes	02:54:00
2023-06-06	7	982000404702721	A. loripes	03:01:00
2023-06-07	8	982000404702727	A. loripes	02:54:00
2023-06-07	8	982000404702703	A. loripes	02:48:00
2023-06-08	9	982000404702637	A. loripes	02:56:00
2023-06-08	9	982000404702694	A. loripes	02:50:00
2023-06-08	9	982000404702676	A. loripes	02:52:00
2023-06-08	9	982000364560547	A. loripes	02:54:00
2023-06-08	9	982000404702647	A. loripes	02:55:00
2023-06-08	9	982000405334783	A. loripes	02:57:00
2023-06-08	9	982000364560549	A. loripes	02:57:00
2023-06-08	9	982000404702703	A. loripes	02:58:00
2023-06-08	9	982000404702727	A. loripes	02:59:00
2023-06-08	9	982000403150945	A. loripes	03:02:00
2023-06-08	9	982000404702640	A. loripes	03:00:00
2023-06-08	9	982000404702636	A. loripes	02:52:00
2023-06-08	9	982000404702665	A. loripes	02:55:00
2023-06-08	9	982000365414682	A. loripes	02:59:00
2023-06-08	9	982000403150910	A. loripes	02:57:00
2023-06-08	9	982000404702720	A. loripes	02:56:00
2023-06-08	9	982000404702712	A. loripes	02:57:00
2023-06-08	9	982000404701889	A. hyacinthus	03:19:00
2023-06-08	9	982000404702655	A. hyacinthus	03:22:00
